# Cox regression increases power to detect genotype-phenotype associations in genomic studies using the electronic health record

**DOI:** 10.1101/599910

**Authors:** Jacob J. Hughey, Seth D. Rhoades, Darwin Y. Fu, Lisa Bastarache, Joshua C. Denny, Qingxia Chen

**Author notes:** To whom all correspondence should be addressed.

## Abstract

**Background:** The growth of DNA biobanks linked to data from electronic health records (EHRs) has enabled the discovery of numerous associations between genomic variants and clinical phenotypes. Nonetheless, although clinical data are generally longitudinal, standard approaches for detecting genotype-phenotype associations in such linked data, notably logistic regression, do not naturally account for the times at which events occur. Here we explored the advantages of quantifying associations using Cox proportional hazards regression, which can account for the age at which a patient first visited the healthcare system (left truncation) and the age at which a patient either last visited the healthcare system or acquired a particular phenotype (right censoring).

**Results:** Using simulated data, we found that, compared to logistic regression, Cox regression had greater power at equivalent Type I error. We then scanned for genotype-phenotype associations using logistic regression and Cox regression on 50 phenotypes derived from the electronic health records of 49 792 genotyped individuals. In terms of effect sizes, the hazard ratios estimated by Cox regression were nearly identical to the odds ratios estimated by logistic regression. Consistent with the findings from our simulations, Cox regression had approximately 10% greater relative sensitivity for detecting known associations from the NHGRI-EBI GWAS Catalog.

**Conclusions:** As longitudinal health-related data continue to grow, Cox regression may improve our ability to identify the genetic basis for a wide range of human phenotypes.
