## Supplemental Table S1 for "Cox regression increases power to detect genotype-phenotype associations in genomic studies using the electronic health record"

phenotype	phecode	whichSex	nCases	nControls
Cancer of stomach	151	both	258	49423
Colorectal cancer	153	both	1060	48269
Pancreatic cancer	157	both	285	49384
Cancer of bronchus; lung	165.1	both	1350	47976
Melanomas of skin	172.11	both	895	48581
Basal cell carcinoma	172.21	both	537	48925
Malignant neoplasm of female breast	174.11	female	1451	47933
Cancer of prostate	185	male	1373	47998
Malignant neoplasm of kidney, except pelvis	189.11	both	616	48911
Graves' disease	242.1	both	352	49215
Hypothyroidism	244	both	5602	42102
Type 1 diabetes	250.1	both	1683	47059
Type 2 diabetes	250.2	both	6835	40855
Polycystic ovaries	256.4	female	316	49275
Vitamin D deficiency	261.4	both	3173	44053
Hypercholesterolemia	272.11	both	4681	42164
Hyperglyceridemia	272.12	both	278	48934
Gout	274.1	both	1481	47511
Hypercalcemia	275.6	both	493	48768
Obesity	278.1	both	4332	41813
Iron deficiency anemias	280	both	2282	45573
Alzheimer's disease	290.11	both	354	49215
Bipolar	296.1	both	1161	47970
Major depressive disorder	296.22	both	2221	46423
Anorexia nervosa	305.21	both	104	49647
Autism	313.3	both	239	49454
Insomnia	327.4	both	2112	45234
Parkinson's disease	332	both	391	49238
Multiple sclerosis	335	both	1128	48382
Migraine	340	both	1974	46094
Degeneration of macula and posterior pole of retina	362.2	both	893	48276
Corneal dystrophy	364.5	both	111	49572
Primary open angle glaucoma	365.11	both	357	49314
Hearing loss	389	both	2987	44102
Myocardial infarction	411.2	both	2702	45433
Coronary atherosclerosis	411.4	both	7972	39384
Atrial fibrillation	427.21	both	4821	43727
Aortic aneurysm	442.1	both	885	48320
Asthma	495	both	2768	45013
Emphysema	496.1	both	798	47859
GERD	530.11	both	7242	37001
Barrett's esophagus	530.13	both	215	49375
Ulcerative colitis	555.2	both	849	48365
Celiac disease	557.1	both	133	49564
Endometriosis	615	female	235	49182
Systemic lupus erythematosus	695.42	both	485	49076
Psoriasis	696.4	both	683	48742
Rheumatoid arthritis	714.1	both	1260	47977
Ankylosing spondylitis	715.2	both	104	49615
Osteoporosis	743.1	both	3002	44725
