## Supplemental Table S2 for "Cox regression increases power to detect genotype-phenotype associations in genomic studies using the electronic health record"

phecode	study_accession
274.1	GCST001790
274.1	GCST001791
274.1	GCST000818
274.1	GCST000242
274.1	GCST000161
714.1	GCST002323
714.1	GCST002318
714.1	GCST005569
714.1	GCST000917
714.1	GCST000679
714.1	GCST000420
714.1	GCST000232
714.1	GCST000070
714.1	GCST000040
335	GCST005531
335	GCST001505
335	GCST001341
335	GCST001198
335	GCST001096
335	GCST000424
335	GCST000425
185	GCST003586
185	GCST002944
185	GCST002890
185	GCST002606
185	GCST006085
185	GCST002421
185	GCST001942
185	GCST001719
185	GCST001714
185	GCST001148
185	GCST001147
185	GCST000488
185	GCST000489
185	GCST000307
185	GCST000153
185	GCST000152
185	GCST000154
185	GCST000050
185	GCST000019
185	GCST000017
427.21	GCST004295
427.21	GCST006061
427.21	GCST005306
427.21	GCST001499
427.21	GCST000602
427.21	GCST000446
290.11	GCST004246
290.11	GCST005549
290.11	GCST002245
290.11	GCST001025
290.11	GCST001026
290.11	GCST006121
290.11	GCST002422
290.11	GCST001743
290.11	GCST001449
290.11	GCST000986
290.11	GCST000980
290.11	GCST000480
290.11	GCST000479
290.11	GCST000237
250.1	GCST001255
250.1	GCST001191
250.1	GCST000539
250.1	GCST000392
250.1	GCST000258
250.1	GCST000244
250.1	GCST000141
250.1	GCST000054
250.1	GCST000043
250.1	GCST000038
172.11	GCST004142
172.11	GCST001886
172.11	GCST001266
172.11	GCST001267
172.11	GCST001245
172.11	GCST000437
244	GCST003988
244	GCST001474
411.2	GCST000030
411.2	GCST003117
364.5	GCST004217
362.2	GCST003219
362.2	GCST004868
362.2	GCST001884
362.2	GCST001814
362.2	GCST001100
362.2	GCST000652
272.11	GCST004209
272.11	GCST003663
272.11	GCST002896
272.11	GCST002221
272.11	GCST000760
272.11	GCST000285
250.2	GCST004773
250.2	GCST004774
250.2	GCST005716
250.2	GCST003619
250.2	GCST005414
250.2	GCST005898
250.2	GCST005899
250.2	GCST005413
250.2	GCST004894
250.2	GCST002352
250.2	GCST001759
250.2	GCST005047
250.2	GCST001397
250.2	GCST001326
250.2	GCST000712
250.2	GCST000665
250.2	GCST000277
250.2	GCST000167
250.2	GCST000047
250.2	GCST000025
250.2	GCST000027
250.2	GCST000024
250.2	GCST000028
272.12	GCST003661
272.12	GCST002897
272.12	GCST002216
272.12	GCST002219
272.12	GCST000809
272.12	GCST000758
272.12	GCST000289
272.12	GCST000286
272.12	GCST000139
272.12	GCST000137
272.12	GCST000026
411.4	GCST003116
411.4	GCST005767
411.4	GCST001401
411.4	GCST001185
411.4	GCST001079
411.4	GCST000999
411.4	GCST000998
411.4	GCST000875
411.4	GCST000341
411.4	GCST000338
411.4	GCST000057
411.4	GCST000045
530.11	GCST003631
296.22	GCST004486
296.22	GCST006041
296.22	GCST003558
296.22	GCST005907
296.22	GCST005231
296.22	GCST005108
296.22	GCST001850
296.22	GCST001469
296.22	GCST000856
296.22	GCST000689
296.22	GCST000578
296.22	GCST000304
278.1	GCST001953
278.1	GCST001475
278.1	GCST000511
278.1	GCST000299
743.1	GCST003654
743.1	GCST003559
743.1	GCST003381
743.1	GCST003379
743.1	GCST003380
743.1	GCST003388
743.1	GCST003389
743.1	GCST005546
743.1	GCST005545
743.1	GCST005544
743.1	GCST005795
743.1	GCST005796
743.1	GCST005349
743.1	GCST005350
743.1	GCST005346
743.1	GCST005344
743.1	GCST005348
743.1	GCST002276
743.1	GCST002011
743.1	GCST001962
743.1	GCST001870
743.1	GCST001594
743.1	GCST001595
743.1	GCST001482
743.1	GCST000881
743.1	GCST000877
743.1	GCST000698
743.1	GCST000495
743.1	GCST000494
743.1	GCST000347
743.1	GCST000295
743.1	GCST000297
743.1	GCST000182
743.1	GCST000180
743.1	GCST000181
495	GCST003831
495	GCST003833
495	GCST003987
495	GCST005212
495	GCST001763
495	GCST001701
495	GCST001226
495	GCST001182
365.11	GCST003342
365.11	GCST002582
365.11	GCST006065
365.11	GCST006067
365.11	GCST006066
365.11	GCST005407
365.11	GCST001493
365.11	GCST000793
555.2	GCST004133
555.2	GCST003045
555.2	GCST002548
555.2	GCST001728
555.2	GCST000964
555.2	GCST000623
555.2	GCST000624
555.2	GCST000527
555.2	GCST000311
165.1	GCST004746
165.1	GCST004750
165.1	GCST004744
165.1	GCST004748
165.1	GCST001638
165.1	GCST000506
165.1	GCST000459
165.1	GCST000257
165.1	GCST000256
165.1	GCST000172
165.1	GCST000170
696.4	GCST004346
696.4	GCST002889
696.4	GCST002874
696.4	GCST002738
696.4	GCST005527
696.4	GCST000833
696.4	GCST000322
242.1	GCST005526
332	GCST003984
332	GCST004902
332	GCST002544
332	GCST002353
332	GCST001430
332	GCST001126
332	GCST000959
332	GCST000874
332	GCST000855
332	GCST000772
332	GCST000567
332	GCST000528
151	GCST002992
530.13	GCST003738
530.13	GCST002230
530.13	GCST001675
557.1	GCST002520
557.1	GCST005523
557.1	GCST000612
695.42	GCST003622
695.42	GCST003156
695.42	GCST003155
695.42	GCST005831
695.42	GCST005752
695.42	GCST001708
695.42	GCST004867
695.42	GCST000144
496.1	GCST002945
496.1	GCST002326
496.1	GCST000770
340	GCST003720
340	GCST003986
340	GCST002081
340	GCST001563
340	GCST001105
340	GCST001019
340	GCST000782
189.11	GCST004710
189.11	GCST002835
189.11	GCST002273
189.11	GCST001750
189.11	GCST000907
313.3	GCST004520
313.3	GCST001619
313.3	GCST000411
313.3	GCST000382
296.1	GCST004139
296.1	GCST003962
296.1	GCST003724
296.1	GCST002385
296.1	GCST001647
296.1	GCST001359
296.1	GCST001358
296.1	GCST001241
296.1	GCST000961
296.1	GCST000417
296.1	GCST000387
296.1	GCST000220
296.1	GCST000044
256.4	GCST003144
261.4	GCST005729
261.4	GCST005367
261.4	GCST005782
261.4	GCST004726
261.4	GCST000697
261.4	GCST000664
615	GCST004549
615	GCST004368
615	GCST001894
615	GCST001720
615	GCST000916
715.2	GCST005529
715.2	GCST001149
715.2	GCST000563
174.11	GCST003845
174.11	GCST004950
174.11	GCST004988
174.11	GCST005077
174.11	GCST001937
174.11	GCST001930
174.11	GCST001683
174.11	GCST001298
174.11	GCST000952
174.11	GCST000811
174.11	GCST000801
174.11	GCST000678
174.11	GCST000365
174.11	GCST000036
174.11	GCST000037
389	GCST003763
389	GCST002491
280	GCST000935
280	GCST000517
280	GCST000505
305.21	GCST004367
305.21	GCST002354
305.21	GCST000873
327.4	GCST004695
327.4	GCST003981
327.4	GCST005566
327.4	GCST002052
153	GCST003017
153	GCST002919
153	GCST006131
153	GCST002411
153	GCST001787
153	GCST001544
153	GCST001161
153	GCST000843
153	GCST000270
157	GCST003758
157	GCST005434
157	GCST002553
157	GCST000574
157	GCST000456
442.1	GCST003877
442.1	GCST002193
442.1	GCST001312
442.1	GCST000727
172.21	GCST004113
172.21	GCST003726
172.21	GCST002842
172.21	GCST002331
172.21	GCST001250
172.21	GCST001124
172.21	GCST000318
275.6	GCST002201
275.6	GCST000769
275.6	GCST000736
